# *BirthSeq*, a new method to isolate and analyze dated cells from any tissue in vertebrates

**DOI:** 10.1101/2023.10.10.559090

**Authors:** Eneritz Rueda-Alaña, Marco Grillo, Enrique Vazquez, Sergio Marco Salas, Rodrigo Senovilla-Ganzo, Laura Escobar, Ana Quintas, Alberto Benguría, Ana María Aransay, Ana Dopazo, Juan Manuel Encinas, Mats Nilsson, Fernando García-Moreno

## Abstract

Embryonic development is a complex and dynamic process that unfolds over time and involves the production of increasing numbers of cells, as well as the diversification of different cell types. The impact of developmental time on the formation of the central nervous system is well-documented, with evidence showing that time plays a critical role in establishing the identity of neuronal subtypes. However, the study of how time translates into genetic instructions driving cell fate is limited by the scarcity of suitable experimental tools. We introduce *BirthSeq*, a new method for isolating and analyzing cells based on their birth date. This innovative technique allows for *in vivo* labeling of cells, isolation via FACS, and analysis using high-throughput techniques. We demonstrate the effectiveness of BirthSeq for single-cell RNA sequencing and novel spatially resolved transcriptomic approaches in brain development across three vertebrate species (mouse, chick, and gecko). Overall, BirthSeq provides a versatile tool for studying any tissue in any vertebrate organism, helping to fill the necessity in developmental biology research by targeting cells and their temporal cues.

**SUMMARY STATEMENT:** ***BirthSeq* allows the isolation and investigation of alive cells according to their birthdate, in any kind of tissue and vertebrate species.**
