## Supplemental Table 1 for "*BirthSeq*, a new method to isolate and analyze dated cells from any tissue in vertebrates"

### Sheet: Padlock_probes_chicken
Gene	Padlock_probes_chicken	LbarID_Barcode
GAD1	TTCGACGCAGGCATGCGTATTATATGCAAGGTCGCTGCGTCTATTTAGTGGAGCCCGCCGGCTGAGCTArC	201
GAD1	AATCGCGCGGCGGAACGTATTATATGCAAGGTCGCTGCGTCTATTTAGTGGAGCCCGACGTCGGAATACrC	201
GAD1	AGTCGTAGGTTGTGGCGTATTATATGCAAGGTCGCTGCGTCTATTTAGTGGAGCCCCACGCCGCACCACrG	201
GAD1	AGGACTGCCGCTCCTCGTATTATATGCAAGGTCGCTGCGTCTATTTAGTGGAGCCCCAGCAGGTTCTTGrG	201
GAD1	TGTCTCGGTGCGGCGCGTATTATATGCAAGGTCGCTGCGTCTATTTAGTGGAGCCCAGGTTGGAGAAGTrC	201
GAPDH	ATAGTGATGGCGTGCGACTGTAGAGAGACGATCCATGCGTCTATTTAGTGGAGCCTCACGCTCCTGGAArG	202
GAPDH	GTGGTGAAGACACCAGACTGTAGAGAGACGATCCATGCGTCTATTTAGTGGAGCCCCAGCCTTCTCCATrG	202
GAPDH	ATCTCTCCACAGCTTGACTGTAGAGAGACGATCCATGCGTCTATTTAGTGGAGCCGGCAGCACCTCTGCrC	202
GAPDH	GAGACAACCTGGTCCGACTGTAGAGAGACGATCCATGCGTCTATTTAGTGGAGCCCCATTGAAGTCACArG	202
GAPDH	AGCGGTGGTGAAGAGGACTGTAGAGAGACGATCCATGCGTCTATTTAGTGGAGCCCAGGATGCAGAACTrG	202
RPL7	CCATGATCGGCGCCGGACTTACACTTACGTCCGAATGCGTCTATTTAGTGGAGCCTTGCCTCCTTGTCCrG	203
RPL7	GCCTCTTCAGGAGGCGACTTACACTTACGTCCGAATGCGTCTATTTAGTGGAGCCCTGCATAAGCCTGTrC	203
RPL7	TGTCTGTACATGTGTGACTTACACTTACGTCCGAATGCGTCTATTTAGTGGAGCCGCCATGCGGATCTCrC	203
RPL7	TGTAACACCTTCCGGGACTTACACTTACGTCCGAATGCGTCTATTTAGTGGAGCCCGCAGGCGAAGAAGrC	203
SLC15A2	AAGGCGATGCTCAGGGTAGCGACATTGAGTTAGCATGCGTCTATTTAGTGGAGCCTCGTTCACCACAATrG	204
SLC15A2	ATACACAATGGAGAGGTAGCGACATTGAGTTAGCATGCGTCTATTTAGTGGAGCCCAGATGGCCGACCArC	204
SLC15A2	AACACAACAAGCGCCGTAGCGACATTGAGTTAGCATGCGTCTATTTAGTGGAGCCCCACTTCCAGCTATrG	204
SLC15A2	ATGAAGCGAAGGCTCGTAGCGACATTGAGTTAGCATGCGTCTATTTAGTGGAGCCCCTTGATGTTGCAGrG	204
SLC15A2	CCTGCTTGCAGCACCGTAGCGACATTGAGTTAGCATGCGTCTATTTAGTGGAGCCACTGTGAGCAGCCArG	204
SLC17A6	TCTGCTCTGGATAGGTAGTCGTGAGATAGCGATTCTGCGTCTATTTAGTGGAGCCCTCGCTGGATTCTGrC	205
SLC17A6	TCTAGGACTCTGTAGTAGTCGTGAGATAGCGATTCTGCGTCTATTTAGTGGAGCCGGCTTCTGCCTCTTrC	205
SLC17A6	CACGATGGCCACTCCTAGTCGTGAGATAGCGATTCTGCGTCTATTTAGTGGAGCCGTTATTGACCATGTrC	205
SLC17A6	TATCAACATGTTGAGTAGTCGTGAGATAGCGATTCTGCGTCTATTTAGTGGAGCCCCTGGCTGCGGATGrG	205
SLC17A6	GTTGGCACTCTCTCCTAGTCGTGAGATAGCGATTCTGCGTCTATTTAGTGGAGCCCATTGCACCTAGTArG	205
TBR1	TCTGCACCGCAGCAATCTGTCGTACTGCTATCAGGTGCGTCTATTTAGTGGAGCCCTCCAGCTGCATCGrC	206
TBR1	ACAGGTAGACCTGCGTCTGTCGTACTGCTATCAGGTGCGTCTATTTAGTGGAGCCAGAGCGGCCTGTTGrC	206
TBR1	GCCATGGCGTAGCGGTCTGTCGTACTGCTATCAGGTGCGTCTATTTAGTGGAGCCTGGAGGAAGGAGCCrG	206
TBR1	TGCGAATAGAAGCCGTCTGTCGTACTGCTATCAGGTGCGTCTATTTAGTGGAGCCGGCCGCGCCTAGCTrG	206
TBR1	ACAGCCGGAGGTGCGTCTGTCGTACTGCTATCAGGTGCGTCTATTTAGTGGAGCCCCGCTCCGCCGTGGrC	206
DBX1-LEUTX	TGCGGCAAGGTGAGGAAGTTCGCAAACGTGTAGACTGCGTCTATTTAGTGGAGCCGCGGATTGCAGCGArC	207
DBX1-LEUTX	AGGTCTTCCACCAGGAAGTTCGCAAACGTGTAGACTGCGTCTATTTAGTGGAGCCCGGCTGATCCGGATrC	207
DBX1-LEUTX	CCGCCGTGCAGCCGGAAGTTCGCAAACGTGTAGACTGCGTCTATTTAGTGGAGCCAGCAGATCCTCCTGrG	207
DBX1-LEUTX	GCGCGGCTTACCGCGAAGTTCGCAAACGTGTAGACTGCGTCTATTTAGTGGAGCCGCGCAGCATGCCACrG	207
DBX1-LEUTX	AGGAGAGGAGCTCTCAAGTTCGCAAACGTGTAGACTGCGTCTATTTAGTGGAGCCCTCTGCAGCCACCArG	207
DMBX1	CGCTGCCTCCGCGCCACGTCTGAACACTCATTACGTGCGTCTATTTAGTGGAGCCTCCGCGTTGCCTCCrG	208
DMBX1	TTGTACATGGCGCTCACGTCTGAACACTCATTACGTGCGTCTATTTAGTGGAGCCGCCTGCTGGTGCAGrG	208
DMBX1	TGGAGGCTACGCTGCACGTCTGAACACTCATTACGTGCGTCTATTTAGTGGAGCCTGCAGCTGCTCCTTrC	208
DMBX1	AGGCGGAAGAGGCTCACGTCTGAACACTCATTACGTGCGTCTATTTAGTGGAGCCCGGAATTGCTCCTGrC	208
DMBX1	TGGAGGCCTGCAGGAACGTCTGAACACTCATTACGTGCGTCTATTTAGTGGAGCCGGCTTGGAAGAGAGrC	208
MEIS2	CGTGTAGCGGCGGCCAGGTCATAACAGTTGAGACGTGCGTCTATTTAGTGGAGCCCGTAGTGCTGTCCGrG	209
MEIS2	GTTGACAGCGGAGCCAGGTCATAACAGTTGAGACGTGCGTCTATTTAGTGGAGCCCCGCTTCAGAGCGTrC	209
MEIS2	AGCTCGCACTTCTCAAGGTCATAACAGTTGAGACGTGCGTCTATTTAGTGGAGCCGGCGTGCAGGTCGCrC	209
MEIS2	CTTGGCGAAGACGGCAGGTCATAACAGTTGAGACGTGCGTCTATTTAGTGGAGCCTTCAGCGCGGACCTrG	209
MEIS2	TGCGTTGAGGTTGCAAGGTCATAACAGTTGAGACGTGCGTCTATTTAGTGGAGCCGGTGTGCCTGCCGArG	209
NRP1	TCGCACTTCTGGCTGAGGTCATGCAAGTAACGATCTGCGTCTATTTAGTGGAGCCGCCTGGATCAGCCArC	210
NRP1	TCGAAGTGCGGATTGAGGTCATGCAAGTAACGATCTGCGTCTATTTAGTGGAGCCTCGCGGTCCTCCAGrG	210
NRP1	TGACAGTTCGCCTGGAGGTCATGCAAGTAACGATCTGCGTCTATTTAGTGGAGCCCCACCTGTGCCACTrG	210
NRP1	CTCTGCGACACGCTGAGGTCATGCAAGTAACGATCTGCGTCTATTTAGTGGAGCCTCTTCTGATACACTrG	210
NRP1	GCACAGTACAGGACAAGGTCATGCAAGTAACGATCTGCGTCTATTTAGTGGAGCCCCATTGTGCCAGCArG	210
PAX7	AGCCATCTCCACGATATCTCCATAACCGTGATCGATGCGTCTATTTAGTGGAGCCCCGGATGCCGTGGTrG	211
PAX7	TCCTTCAGCAGCCTGATCTCCATAACCGTGATCGATGCGTCTATTTAGTGGAGCCCGGTCGCAGTGTCCrG	211
PAX7	CGCTGCTTCCTCTTCATCTCCATAACCGTGATCGATGCGTCTATTTAGTGGAGCCGTGGTCCGGCTGCGrG	211
PAX7	GAGTCGGCTGCAGCGATCTCCATAACCGTGATCGATGCGTCTATTTAGTGGAGCCCCATAGGCAGAGCTrG	211
PAX7	GCTGCGTGGACAGGCATCTCCATAACCGTGATCGATGCGTCTATTTAGTGGAGCCCCAGCTTCATCCTGrC	211
SV2A	ACGCACCGAGCGCTGATCTCGACACAAGCTAATCGTGCGTCTATTTAGTGGAGCCTGCAGCCTCCGCCArC	212
SV2A	GCTGCGAGGAGGAAGATCTCGACACAAGCTAATCGTGCGTCTATTTAGTGGAGCCTCCGCTCCAGCGCCrG	212
SV2A	ACCATCCAGGCCTCGATCTCGACACAAGCTAATCGTGCGTCTATTTAGTGGAGCCTGCACCTGCTTCAGrC	212
SV2A	CAGAGAGCGTTGAGGATCTCGACACAAGCTAATCGTGCGTCTATTTAGTGGAGCCACGGCCGCCAGCTTrG	212
SV2A	CCAGCTCCTCCTTGTATCTCGACACAAGCTAATCGTGCGTCTATTTAGTGGAGCCGCTCGTACTGCTGCrG	212
MAP2	TGGTGCCTTGGCTTCATCTCGCTAACCTCTGAGTATGCGTCTATTTAGTGGAGCCACCCGAAGTCCAGTrG	213
MAP2	TACTGAAGAAGAGAGATCTCGCTAACCTCTGAGTATGCGTCTATTTAGTGGAGCCCCGGGTGGTCCGTCrG	213
MAP2	TTGTGGTGGATGTTCATCTCGCTAACCTCTGAGTATGCGTCTATTTAGTGGAGCCCGTCCACCTCCTGGrC	213
MAP2	CAGTGTACCTGCTGGATCTCGCTAACCTCTGAGTATGCGTCTATTTAGTGGAGCCCGGGTCTCAGACACrC	213
MAP2	CTGGAGTTGCAGCGGATCTCGCTAACCTCTGAGTATGCGTCTATTTAGTGGAGCCCTGCAGTGGGAATTrG	213
ADARB2	GCGATGCTCTTCTCCCAGGTGCTAAGACTCTGTAATGCGTCTATTTAGTGGAGCCCAACGGCACCGCGCrC	214
ADARB2	AGACGTACCGCAGGCCAGGTGCTAAGACTCTGTAATGCGTCTATTTAGTGGAGCCCGGTCTCCGACAGGrC	214
ADARB2	TTATGGCACCGCACCCAGGTGCTAAGACTCTGTAATGCGTCTATTTAGTGGAGCCCACGTCTGAGCTGCrG	214
ADARB2	CTGCTAACGCCTCAGCAGGTGCTAAGACTCTGTAATGCGTCTATTTAGTGGAGCCGATCAGCCAGGTGGrC	214
ADARB2	ACTCTGCTCCTGCCACAGGTGCTAAGACTCTGTAATGCGTCTATTTAGTGGAGCCGGACCTGGCCAGAArC	214
ALCAM	TTGCGTCCATCATGCCAGTAACGGTTCTACAAGGATGCGTCTATTTAGTGGAGCCGCACAGTGATGGTGrG	215
ALCAM	TAGGCTATGAGTGTTCAGTAACGGTTCTACAAGGATGCGTCTATTTAGTGGAGCCGCCACCATCTGCACrG	215
ALCAM	AGGAGCGACTCCGCACAGTAACGGTTCTACAAGGATGCGTCTATTTAGTGGAGCCTCTCGGCGCGCGGCrG	215
ALCAM	TTCTCTCCTCGCGCGCAGTAACGGTTCTACAAGGATGCGTCTATTTAGTGGAGCCGAGCGCGGAGGCAArC	215
ATP2B1	TCGCTCAGCGTGATCCGTCAAGTATCTCACACGAGTGCGTCTATTTAGTGGAGCCACCACGACGTAATTrC	216
ATP2B1	GTACAGTGATGCCTGCGTCAAGTATCTCACACGAGTGCGTCTATTTAGTGGAGCCCACCAGTGACCATArC	216
ATP2B1	AAGACCTTCTGGTACCGTCAAGTATCTCACACGAGTGCGTCTATTTAGTGGAGCCGGTGACTGCAAGCGrG	216
ATP2B1	CTTCCATCACATGAGCGTCAAGTATCTCACACGAGTGCGTCTATTTAGTGGAGCCCCATCCTTCCAGAGrC	216
ATP2B1	CAAGAGTGACTCCAACGTCAAGTATCTCACACGAGTGCGTCTATTTAGTGGAGCCGAGAACGGAGCTCTrG	216
BCL11A	TGCAGTGTTGCGTCCGACTTATACGTCATGCGACCTGCGTCTATTTAGTGGAGCCATCCATTCACAGCGrC	217
BCL11A	GTGCTGCAAGAGGAAGACTTATACGTCATGCGACCTGCGTCTATTTAGTGGAGCCGTGCGTGTTCTGTGrC	217
BCL11A	AGGCGTGGTCACACAGACTTATACGTCATGCGACCTGCGTCTATTTAGTGGAGCCTGCTGGCCTGAGTGrC	217
BCL11A	GGTCGGACTCACCAGGACTTATACGTCATGCGACCTGCGTCTATTTAGTGGAGCCCACCGTCGTCAATGrC	217
BCL11A	GGTCCTGTCCGTAGAGACTTATACGTCATGCGACCTGCGTCTATTTAGTGGAGCCCTCTTCAGTGCTATrC	217
BCL11B	AGAGCTGCACTGGTCGCGTTTAATGTGAGCTACGATGCGTCTATTTAGTGGAGCCACTGGCATCGCCTGrG	218
BCL11B	GTGATGACGGATGTGGCGTTTAATGTGAGCTACGATGCGTCTATTTAGTGGAGCCGCGCGGAGAGGTGArC	218
BCL11B	ATAAGGTTGCTCTGGGCGTTTAATGTGAGCTACGATGCGTCTATTTAGTGGAGCCCTACGCCGGTGGACrG	218
BCL11B	CTTGATGCCGCGTACGCGTTTAATGTGAGCTACGATGCGTCTATTTAGTGGAGCCTCCTTCATGAAGTGrC	218
BCL11B	ACATCTTAGACTCAGGCGTTTAATGTGAGCTACGATGCGTCTATTTAGTGGAGCCGAGAGGCACGCACArG	218
BHLHE23	TTGTCGCTGCAGTGTGTGTTTATACGTTGAGCACGTGCGTCTATTTAGTGGAGCCGGCAGAAGTCAAGGrC	219
BHLHE23	TGTGCTAGAGCAGCCGTGTTTATACGTTGAGCACGTGCGTCTATTTAGTGGAGCCCTGTGAGCTAAGTTrC	219
BHLHE23	AGTTCAGCAGTACTTGTGTTTATACGTTGAGCACGTGCGTCTATTTAGTGGAGCCAGCCAGTCAGCTCGrG	219
BHLHE23	ACACACTGCAAGTCCGTGTTTATACGTTGAGCACGTGCGTCTATTTAGTGGAGCCCAGCTCCATCCGAGrC	219
BHLHE23	TAGGATCAAGCTGCAGTGTTTATACGTTGAGCACGTGCGTCTATTTAGTGGAGCCAACCACACGCAGGTrC	219
CCK	CCGTACATCGCTTCCGTGTTTGACTAGCGTCTACCTGCGTCTATTTAGTGGAGCCCAGATGCAGATGCCrG	220
CCK	GAGCTCAGCAGCCACGTGTTTGACTAGCGTCTACCTGCGTCTATTTAGTGGAGCCTGTCAGGCTCTGCTrG	220
CCK	CACTGCGGCGTCCAAGTGTTTGACTAGCGTCTACCTGCGTCTATTTAGTGGAGCCACTCGTATTCTTCArG	220
CCK	TTGGCCAGCAGCGCGGTGTTTGACTAGCGTCTACCTGCGTCTATTTAGTGGAGCCGCTTGCTGCAGGTArC	220
CCK	CGCAGCGAGGAGCACGTGTTTGACTAGCGTCTACCTGCGTCTATTTAGTGGAGCCGGAGCTCACCGACArG	220
CD47	GTCAGCAACCACATGGTTAATTCATCTAGCGCGACTGCGTCTATTTAGTGGAGCCAGGAGCGCTCCGACrG	221
CD47	AAGGACAGGCTGAGAGTTAATTCATCTAGCGCGACTGCGTCTATTTAGTGGAGCCCAGACAGAAGGACTrG	221
CD47	TGAGCTGCTGCTCAAGTTAATTCATCTAGCGCGACTGCGTCTATTTAGTGGAGCCTTAGGCTCCAAGAGrC	221
CD47	AGCCTTGGAGCCTGCGTTAATTCATCTAGCGCGACTGCGTCTATTTAGTGGAGCCGAACTGTCTGCACTrG	221
CD47	GCAGGCTGTACACAGGTTAATTCATCTAGCGCGACTGCGTCTATTTAGTGGAGCCGGAGCAACTGATTCrG	221
CHL1	CAGTCACCGCAGCTGTCTGTTCAGTATCCAGTCACTGCGTCTATTTAGTGGAGCCAGGATGGATTCTCArG	222
CHL1	GTAGGTTCCTTCATCTCTGTTCAGTATCCAGTCACTGCGTCTATTTAGTGGAGCCGCTTGCTGTGCACTrG	222
CHL1	CAGGTCTTCTGGTGGTCTGTTCAGTATCCAGTCACTGCGTCTATTTAGTGGAGCCATGTTCTGAGAGCTrG	222
CHL1	GGAATTCGCTGAAGGTCTGTTCAGTATCCAGTCACTGCGTCTATTTAGTGGAGCCCCAGCACAGCCAAGrC	222
CHL1	AATGGCACACATCAGTCTGTTCAGTATCCAGTCACTGCGTCTATTTAGTGGAGCCCAGAGTGAGCAAGGrC	222
CNR1	CAGGCTGCCTATGAATCTGTTGAGAGCTGAGTCTATGCGTCTATTTAGTGGAGCCGAGGTCGGCCACAGrC	223
CNR1	TGTCTGTGGAGACAGTCTGTTGAGAGCTGAGTCTATGCGTCTATTTAGTGGAGCCATGCTTCAGCAGTCrG	223
CNR1	ATGCTGTCTTCAGTGTCTGTTGAGAGCTGAGTCTATGCGTCTATTTAGTGGAGCCCGCGGAACCAGACArC	223
CNR1	TGCACTACAACTTCCTCTGTTGAGAGCTGAGTCTATGCGTCTATTTAGTGGAGCCCCAGCTGCTCTGGCrC	223
CNR1	CAACAGACACACTACTCTGTTGAGAGCTGAGTCTATGCGTCTATTTAGTGGAGCCGCGCTGTCTATCTCrG	223
CRABP1	AAGTTAGGCATGGCGAATAACATAACGCCCTGTCGTGCGTCTATTTAGTGGAGCCTTCCAGGTGCCGGCrG	224
CRABP1	CATGGCGTTGACACCAATAACATAACGCCCTGTCGTGCGTCTATTTAGTGGAGCCCGCCACCTTCCTGArG	224
CRABP1	TCCTCGAAGCTCTCCAATAACATAACGCCCTGTCGTGCGTCTATTTAGTGGAGCCCCATCCACCGTCTCrC	224
DACH2	GGCAGGCAGATCAGCAATACACTAAAGCTCGGTCCTGCGTCTATTTAGTGGAGCCAGGTCGAAGACCTGrC	225
DACH2	CGCTTCAGCTTGGTGAATACACTAAAGCTCGGTCCTGCGTCTATTTAGTGGAGCCGGCGATATATCCAGrC	225
DACH2	GACTGTCCTGACAGGAATACACTAAAGCTCGGTCCTGCGTCTATTTAGTGGAGCCGCACTTCCAAGGCTrC	225
DACH2	CAGCCAGTTGGACTTAATACACTAAAGCTCGGTCCTGCGTCTATTTAGTGGAGCCGAGGCAAGGCCTGTrC	225
DACH2	GTCACCTGATGTGGCAATACACTAAAGCTCGGTCCTGCGTCTATTTAGTGGAGCCTAACATCCTGAGACrC	225
DLX1	TCTTCAGCGTGCCTTACGTGAACAATTCCACACTGTGCGTCTATTTAGTGGAGCCTGTGTGTGTGCTCTrC	226
DLX1	TGTACGCGCTGTCGGACGTGAACAATTCCACACTGTGCGTCTATTTAGTGGAGCCAGGACGAAGCTGTGrC	226
DLX1	AGAGCCTGCAGCTGCACGTGAACAATTCCACACTGTGCGTCTATTTAGTGGAGCCTGGAACCTCCTGTTrC	226
DLX1	CTCACCGAGTTCACAACGTGAACAATTCCACACTGTGCGTCTATTTAGTGGAGCCTTGCCGGAGTGGCTrG	226
DLX1	GCTGCTGCATAGCTTACGTGAACAATTCCACACTGTGCGTCTATTTAGTGGAGCCCTCACATAAGCTGCrG	226
DLX2	CCGTGCTGCTGATAGACGTGCCTAAAGTGTACTACTGCGTCTATTTAGTGGAGCCTGCGGCTTGTGCAGrG	227
DLX2	TTCTCGGAGTCGTTGACGTGCCTAAAGTGTACTACTGCGTCTATTTAGTGGAGCCGGCTCGCACTCCTCrC	227
DLX2	CTGGAGTAGATGGTGACGTGCCTAAAGTGTACTACTGCGTCTATTTAGTGGAGCCGCCGCCAGCTGGAArG	227
DLX2	TGCGTCTTCTGGAAGACGTGCCTAAAGTGTACTACTGCGTCTATTTAGTGGAGCCGGCAGCGCCAGGTArC	227
DLX2	TTCCACATCTTCTTGACGTGCCTAAAGTGTACTACTGCGTCTATTTAGTGGAGCCGGCAGCTCGCCGCTrC	227
DLX5	TAGCCGAGGACTCGGAGGTCGTTAAGAGGCAATACTGCGTCTATTTAGTGGAGCCAGTAGTCGGAATCCrG	228
DLX5	TAGGCGAGCAGTAGCAGGTCGTTAAGAGGCAATACTGCGTCTATTTAGTGGAGCCCGTAGGAAGCCGAGrG	228
DLX5	CCGTACTGGTACTGGAGGTCGTTAAGAGGCAATACTGCGTCTATTTAGTGGAGCCGCGGAGCCGTTCATrG	228
DLX5	CTCTGCAACGCCGCCAGGTCGTTAAGAGGCAATACTGCGTCTATTTAGTGGAGCCGTCTTCTGGAACCTrC	228
DLX5	AGTGTCCACAGCTGAAGGTCGTTAAGAGGCAATACTGCGTCTATTTAGTGGAGCCGAAGGCACCATTGArC	228
ERBB4	TGCCAGCACACACTGAGGTCTTGACAATAAGGACGTGCGTCTATTTAGTGGAGCCTCAGCTTGTTCTCTrG	229
ERBB4	AGCTGGAATCCACCAAGGTCTTGACAATAAGGACGTGCGTCTATTTAGTGGAGCCATGCACGGACACAArG	229
ERBB4	TGCAGTGGTCAGGCCAGGTCTTGACAATAAGGACGTGCGTCTATTTAGTGGAGCCAATGGAAGCACTTCrG	229
ERBB4	AGCTGAGTGACGAGCAGGTCTTGACAATAAGGACGTGCGTCTATTTAGTGGAGCCCAGCCATGAGGCATrC	229
ERBB4	GAGCTCTGTACGGCAAGGTCTTGACAATAAGGACGTGCGTCTATTTAGTGGAGCCGGATGATGCAGCCArG	229
FABP7	TTCCACGTCGCGCAGATCTCTACAACCGCTATGAGTGCGTCTATTTAGTGGAGCCTGGCTGTCCGCCAGrC	230
FABP7	AGCCACCACATCACCATCTCTACAACCGCTATGAGTGCGTCTATTTAGTGGAGCCCTCATAGTGGCGAArC	230
ITGB1BP3	CGCGGCCGACAGCCGATCTGACTAACGATGATGCCTGCGTCTATTTAGTGGAGCCTGATGATCTTCATGrG	231
ITGB1BP3	ACCACGCTGCAGTTGATCTGACTAACGATGATGCCTGCGTCTATTTAGTGGAGCCAAGTCGTCCTGGTGrC	231
ITGB1BP3	CAGTCAGGTAGACAGATCTGACTAACGATGATGCCTGCGTCTATTTAGTGGAGCCCTGGAACTTCAGTGrG	231
ITGB1BP3	CGCCGGAGCGCTCCGATCTGACTAACGATGATGCCTGCGTCTATTTAGTGGAGCCTGCCGGTGCGCGCCrG	231
ITGB1BP3	CCGCCTACGTGCCTGATCTGACTAACGATGATGCCTGCGTCTATTTAGTGGAGCCGGTTGCCGGTAGCGrG	231
KCNH5	CTTAGCAGCTGGATACAGTACACATAAGTAGCGCGTGCGTCTATTTAGTGGAGCCGCAGCCATCCTGCTrG	232
KCNH5	CAGGCTAGCACCAGCCAGTACACATAAGTAGCGCGTGCGTCTATTTAGTGGAGCCAGCATGATTAGCAArG	232
KCNH5	CCTTGCAACAGTAGGCAGTACACATAAGTAGCGCGTGCGTCTATTTAGTGGAGCCGCCTGAATCCACCTrG	232
KCNH5	GTAGTAAGAGCTGGCCAGTACACATAAGTAGCGCGTGCGTCTATTTAGTGGAGCCGAGCACCAAGAGGCrG	232
KCNH5	AGGAATGACAGAACCCAGTACACATAAGTAGCGCGTGCGTCTATTTAGTGGAGCCCACGTGGCAATGTCrC	232
LUZP2	GGATCCTCAGATAGCCGAGATGTACGCACAAGATCTGCGTCTATTTAGTGGAGCCCCGCCTGCTAGGTGrC	233
LUZP2	AGCGTGCTGCCTCCACGAGATGTACGCACAAGATCTGCGTCTATTTAGTGGAGCCTTGAGGCGATCAGTrC	233
LUZP2	AGCGATCCTCTTCGCCGAGATGTACGCACAAGATCTGCGTCTATTTAGTGGAGCCTTCGTTCTGTTCCTrC	233
LUZP2	TTAGCCGTTGTGCCTCGAGATGTACGCACAAGATCTGCGTCTATTTAGTGGAGCCTCTGCTCCAGATCTrG	233
LUZP2	CTGCAAGCTTGTCTCCGAGATGTACGCACAAGATCTGCGTCTATTTAGTGGAGCCGTTGCGCAACATCTrG	233
NEFM	TAATGCACCTTCTCGCGAGATTACAATTCACGAGCTGCGTCTATTTAGTGGAGCCTTCTGCTGCTCCAGrG	234
NEFM	TGGCACTCCAGCTGACGAGATTACAATTCACGAGCTGCGTCTATTTAGTGGAGCCATGTTGTGGTCGGArC	234
NEFM	CAGAGAAGGCACTGACGAGATTACAATTCACGAGCTGCGTCTATTTAGTGGAGCCGTCCAGTGATGCTTrC	234
NEFM	TCCTCCACCACAGCCCGAGATTACAATTCACGAGCTGCGTCTATTTAGTGGAGCCGTGACAGTGATGCTrC	234
NEFM	CTCCACCTTCTGAGTCGAGATTACAATTCACGAGCTGCGTCTATTTAGTGGAGCCGCTCTCTTCGTGTTrC	234
NEUROD6	TCTTGCCAATTCGCACGAGCAATACATACATCTGCTGCGTCTATTTAGTGGAGCCTGAGCAGGTCAGGCrC	235
NEUROD6	GTTGGCTTCTTGTCGCGAGCAATACATACATCTGCTGCGTCTATTTAGTGGAGCCGTTCCTCTCACGCGrC	235
NEUROD6	TCATACGCACTGCAGCGAGCAATACATACATCTGCTGCGTCTATTTAGTGGAGCCCTCTCGTAGAAGGArC	235
NEUROD6	GCTGCGCAGATGTAACGAGCAATACATACATCTGCTGCGTCTATTTAGTGGAGCCCATGGTGAGAGACTrG	235
NEUROD6	TGCATATTGCAAGCCCGAGCAATACATACATCTGCTGCGTCTATTTAGTGGAGCCCTGCTCTCTCACCTrC	235
NFIX	ATCCTCTTCTCGTGCGAGACAGGAGTGACTACATTTGCGTCTATTTAGTGGAGCCTCCTCCTCCTTGGArC	236
NFIX	ACGCCGATGTGATGGGAGACAGGAGTGACTACATTTGCGTCTATTTAGTGGAGCCAGCTCCTTGATGGTrG	236
NFIX	CCAGCGAGAAGTTGGGAGACAGGAGTGACTACATTTGCGTCTATTTAGTGGAGCCGGCTCTCCAGGTCArG	236
NFIX	TGCACGAAGTCCTTGGAGACAGGAGTGACTACATTTGCGTCTATTTAGTGGAGCCTCGGCGCAGACGAArC	236
NFIX	TCAGAGGAACCACGAGAGACAGGAGTGACTACATTTGCGTCTATTTAGTGGAGCCTTCGGCCAGGAACCrG	236
NHLH1	ACTTCAGAGTGCTTCGCGTTTCTAATGTCCACTACTGCGTCTATTTAGTGGAGCCCGGCGTCTCTGCACrG	237
NHLH1	CTTCTTCACCGCCTCGCGTTTCTAATGTCCACTACTGCGTCTATTTAGTGGAGCCCAGGTGCTGCAGGTrC	237
NHLH1	CAGCACGTGGTTCAGGCGTTTCTAATGTCCACTACTGCGTCTATTTAGTGGAGCCGGCGGCTCAGACATrC	237
NHLH1	TGTAGTGTGGCCGGAGCGTTTCTAATGTCCACTACTGCGTCTATTTAGTGGAGCCTGCAGCTGTCCATGrG	237
NHLH1	AACAGCCAAGACGAAGCGTTTCTAATGTCCACTACTGCGTCTATTTAGTGGAGCCTCCTCACACAGTCCrG	237
NPY	AGCGGAGCGGCTCTGGCTACCACCTACGTGTATATTGCGTCTATTTAGTGGAGCCCATGGCGGCGGCTGrC	238
NPY	CCATGTCCTCTGCGGGCTACCACCTACGTGTATATTGCGTCTATTTAGTGGAGCCCCGAGTAGTATCTGrG	238
NPY	AGGTTGATGTAGTGCGCTACCACCTACGTGTATATTGCGTCTATTTAGTGGAGCCCTCTGCCTGGTGATrG	238
NR2F2	TGCTGCTGCTTGTCCGTTACGCGAGAGGTCATTACTGCGTCTATTTAGTGGAGCCTCAATGTGCTGCTGrC	239
NR2F2	ATTGCGGTGGTGCTGGTTACGCGAGAGGTCATTACTGCGTCTATTTAGTGGAGCCGCAGTACTGACACTrG	239
NR2F2	CGAGCTGCCAGTTCGGTTACGCGAGAGGTCATTACTGCGTCTATTTAGTGGAGCCGCGCTGAAGAGCATrC	239
NR2F2	AACAACTCGCTCCAGGTTACGCGAGAGGTCATTACTGCGTCTATTTAGTGGAGCCGCGGCGTTGAGCACrG	239
NR2F2	CACAGGCATCTGAGGGTTACGCGAGAGGTCATTACTGCGTCTATTTAGTGGAGCCCTACATCAGAGAGArC	239
NRN1	AAGTTCCGAGCAGCGTAGTGCAGATGACGTTAGTCTGCGTCTATTTAGTGGAGCCATAGGCATTGCCAArC	240
NRN1	AGCTGTGAGAGTGCATAGTGCAGATGACGTTAGTCTGCGTCTATTTAGTGGAGCCCTGGCAATCCGTGArG	240
NRN1	GCACAGTTCGAACAATAGTGCAGATGACGTTAGTCTGCGTCTATTTAGTGGAGCCACCGCTGCCGCCTCrC	240
NRN1	CACCGTCACCAACCATAGTGCAGATGACGTTAGTCTGCGTCTATTTAGTGGAGCCACCATCAGCCACCGrC	240
NRN1	GACAGATGAAGCTGTTAGTGCAGATGACGTTAGTCTGCGTCTATTTAGTGGAGCCCAAGCGACCGTGGArG	240
NRP2	CATCTCGGATCTCAATAGTTATACTGTACGTGGCCTGCGTCTATTTAGTGGAGCCCTGCTTCGCTGTCTrC	241
NRP2	TGCCAGACTCCATCCTAGTTATACTGTACGTGGCCTGCGTCTATTTAGTGGAGCCGCATGTTGGAGATCrC	241
NRP2	ATAGAAGAGGCCGAGTAGTTATACTGTACGTGGCCTGCGTCTATTTAGTGGAGCCCAGTCGTAGCCTCTrG	241
NRP2	ATCAGGCAGAGTCTCTAGTTATACTGTACGTGGCCTGCGTCTATTTAGTGGAGCCCAGGTAGCTCTTGGrC	241
NRP2	TGGTTCATCTTGACCTAGTTATACTGTACGTGGCCTGCGTCTATTTAGTGGAGCCGAGCAGCACTTCTGrG	241
PENK	CGGAGCAACTCCAGATCTTAGGTACTTGCAGTGACTGCGTCTATTTAGTGGAGCCAGCAGTCAGCGCCTrC	242
PENK	TCCTTGCAGGTCTCCTCTTAGGTACTTGCAGTGACTGCGTCTATTTAGTGGAGCCGTCAGCTGCAGCAGrC	242
PENK	CAGGATCTCTCCTCCTCTTAGGTACTTGCAGTGACTGCGTCTATTTAGTGGAGCCTCCGTACCTCTTAGrC	242
PENK	GTTCTCATCCAGCTCTCTTAGGTACTTGCAGTGACTGCGTCTATTTAGTGGAGCCCTTGGCAAGCAGATrG	242
PENK	CGAAGCGCTTGAGAATCTTAGGTACTTGCAGTGACTGCGTCTATTTAGTGGAGCCGGAGAATGGAATCGrG	242
PPP1R17	TCTCTGGCCAGACGCTCTTATGAGATGTAGCTCGCTGCGTCTATTTAGTGGAGCCCAAGGAGAAGGCATrC	243
PPP1R17	AGATTGCGATTCAGCTCTTATGAGATGTAGCTCGCTGCGTCTATTTAGTGGAGCCGGAGCTGTGGCAGArC	243
PPP1R17	CTTGTCCAGTCTGTCTCTTATGAGATGTAGCTCGCTGCGTCTATTTAGTGGAGCCGCAGTGTGAATCTCrG	243
PPP1R17	TCTCTCTCTCTGTGGTCTTATGAGATGTAGCTCGCTGCGTCTATTTAGTGGAGCCAGAGCCTTGACTCArC	243
PPP1R17	CTCCTCAGCTGCCTGTCTTATGAGATGTAGCTCGCTGCGTCTATTTAGTGGAGCCGTCCAGACTAGTGTrG	243
PPP1R1B	ATCTTCTTGCGGTCCAATAGACTAAAGCGTGTGCCTGCGTCTATTTAGTGGAGCCGGCACTGAGAATTGrG	244
PPP1R1B	AGCTGGAACAGCATGAATAGACTAAAGCGTGTGCCTGCGTCTATTTAGTGGAGCCGATGAGTGCTCAGArG	244
PPP1R1B	CTTCAGGTCCTCACTAATAGACTAAAGCGTGTGCCTGCGTCTATTTAGTGGAGCCAGACACCGTCAGAGrC	244
PPP1R1B	GCTCTGGCCTGGCTCAATAGACTAAAGCGTGTGCCTGCGTCTATTTAGTGGAGCCAAGACGCTCCGCTCrG	244
PPP1R1B	CGCTCCGTGCCTGCCAATAGACTAAAGCGTGTGCCTGCGTCTATTTAGTGGAGCCACCGGTGAGCGGCGrG	244
PPP1R9B	TCTACCTCGACTGTGACGTGTAAAGTCGTCACAACTGCGTCTATTTAGTGGAGCCGCCATAAGTGGCAGrC	245
PPP1R9B	ATGCAATCTTCTCTGACGTGTAAAGTCGTCACAACTGCGTCTATTTAGTGGAGCCCAGGCACTTCAGCGrG	245
PPP1R9B	ATCTTCCTCTTCAGAACGTGTAAAGTCGTCACAACTGCGTCTATTTAGTGGAGCCTCGGTCTGGCTCAGrG	245
PPP1R9B	TGTCCTGTCCACTCTACGTGTAAAGTCGTCACAACTGCGTCTATTTAGTGGAGCCGACCATGTTCACAGrC	245
PPP1R9B	TGGTGACCACTCTGGACGTGTAAAGTCGTCACAACTGCGTCTATTTAGTGGAGCCAGCTGGATTCAAGArG	245
PROX1	GTCAGGCATCACTGGAGGTTCATACAACGTCAGACTGCGTCTATTTAGTGGAGCCGGCTGTGCTGTCATrG	246
PROX1	GGCCAGTTCTGCTTGAGGTTCATACAACGTCAGACTGCGTCTATTTAGTGGAGCCTGCTGCTGCTGCTGrC	246
PROX1	TGTGGAAGTTGTGGTAGGTTCATACAACGTCAGACTGCGTCTATTTAGTGGAGCCGGCGCTGGTTGGCCrG	246
PROX1	TTCTCCATCTGAATGAGGTTCATACAACGTCAGACTGCGTCTATTTAGTGGAGCCGCTTGCCGCGCATArC	246
PROX1	TCGATTACTGGCGCAAGGTTCATACAACGTCAGACTGCGTCTATTTAGTGGAGCCCAACAACCTGGCATrG	246
PTN	ATTCGACGTTGCTGTATCTGCTGACACACACTAAGTGCGTCTATTTAGTGGAGCCAGAGCAGCCGTGAArC	247
PTN	AACAGTGAAGGTTACATCTGCTGACACACACTAAGTGCGTCTATTTAGTGGAGCCCCTGGAGCCTACACrC	247
PTN	AAGCATGGCTCAGCTATCTGCTGACACACACTAAGTGCGTCTATTTAGTGGAGCCGGCCTAATTGCTTGrG	247
PTN	TATGACCGAGCAAGCATCTGCTGACACACACTAAGTGCGTCTATTTAGTGGAGCCTCACTCAGGTTGAGrC	247
PTN	TGGTTCCTAGCTCCAATCTGCTGACACACACTAAGTGCGTCTATTTAGTGGAGCCGACATCCTGATGAGrG	247
RORA	TGCTGCTGCATTCGAATCTGGGTAAATAGGTACGCTGCGTCTATTTAGTGGAGCCTGATGATCTCGCTGrC	248
RORA	CAGTGTGTTGGCTCCATCTGGGTAAATAGGTACGCTGCGTCTATTTAGTGGAGCCCCGCCAAGAGATGTrG	248
RORA	CATTCCGTTCAGCTAATCTGGGTAAATAGGTACGCTGCGTCTATTTAGTGGAGCCGAGAGCAATGGCCArG	248
RORA	GATGGAGCAGCATGAATCTGGGTAAATAGGTACGCTGCGTCTATTTAGTGGAGCCTCCTTGGAGCAGCArG	248
RORA	ACCAGCCACTCTGAGATCTGGGTAAATAGGTACGCTGCGTCTATTTAGTGGAGCCATGGCAGCCATTCTrG	248
RORB	TGCTGACTCCTCCGACAGTCAACGTAGTCTAACGCTGCGTCTATTTAGTGGAGCCTAGGAGGCATTGTTrC	249
RORB	CAATCGCTGCTGGTGCAGTCAACGTAGTCTAACGCTGCGTCTATTTAGTGGAGCCCTGCCGCTGTTCCTrG	249
RORB	CTCCATGAAGCCTGTCAGTCAACGTAGTCTAACGCTGCGTCTATTTAGTGGAGCCGTCATTCTGGCAGArG	249
RORB	TCTATTAACCAGGCTCAGTCAACGTAGTCTAACGCTGCGTCTATTTAGTGGAGCCTGGACCTTCCTCGGrC	249
RORB	AGTGGTTGAGTCTGGCAGTCAACGTAGTCTAACGCTGCGTCTATTTAGTGGAGCCCCTTCACTTGCAGCrC	249
RPS12(NM_001277911.1)	CATTACACCTCCAGCCGAGCGATAATCAAGTCGAGTGCGTCTATTTAGTGGAGCCGGCGGTGTTAACATrC	250
RPS12(NM_001277911.1)	CACGAGCGAGGCCATCGAGCGATAATCAAGTCGAGTGCGTCTATTTAGTGGAGCCCTGCTTCACGAATArC	250
RPS12(NM_001277911.1)	TTGCAGAGTCCTACCCGAGCGATAATCAAGTCGAGTGCGTCTATTTAGTGGAGCCCCTTCTCTGTCGATrC	250
RPS12(NM_001277911.1)	GCCTACACGGTGCCACGAGCGATAATCAAGTCGAGTGCGTCTATTTAGTGGAGCCGCTGTACAAGTACArG	250
SATB1	AAGTTCTGCATAGCCCGTCACGTACATCACTATGATGCGTCTATTTAGTGGAGCCTCTGGCAGCTGCAArG	251
SATB1	AGGAACCTTCGGATCCGTCACGTACATCACTATGATGCGTCTATTTAGTGGAGCCGGCTGAGGAAGACTrG	251
SATB1	GTGATGCTACCGTCGCGTCACGTACATCACTATGATGCGTCTATTTAGTGGAGCCCCTCAGATTCAGCTrG	251
SATB1	CGGAGAGAGTCTGGACGTCACGTACATCACTATGATGCGTCTATTTAGTGGAGCCGCAGGTCAAGCTGArG	251
SATB1	TGTTGCCGCGAAGCACGTCACGTACATCACTATGATGCGTCTATTTAGTGGAGCCCCTCAATGCTTCATrC	251
SATB2	AAGTCTTCCAACTTGCGTCAGAGACACTGGAATAGTGCGTCTATTTAGTGGAGCCCACTGCTCTGCTGGrC	252
SATB2	TGAGGAGACAGGAGCCGTCAGAGACACTGGAATAGTGCGTCTATTTAGTGGAGCCAGTTGTGGACTGAGrC	252
SATB2	GTTGGCGCCGTCCGCCGTCAGAGACACTGGAATAGTGCGTCTATTTAGTGGAGCCAGCTGTGATGTTGArC	252
SATB2	CAGCACCTGCACAGGCGTCAGAGACACTGGAATAGTGCGTCTATTTAGTGGAGCCGGACTGCTGTCTGTrG	252
SATB2	TGCTGGAGCTGCCTTCGTCAGAGACACTGGAATAGTGCGTCTATTTAGTGGAGCCTCTCTGGTCGATGTrC	252
SCG3	TTGAGGAGCATCCTGGAGACATTAGAGATACGCCTTGCGTCTATTTAGTGGAGCCAACGTGACCGCCAGrC	253
SCG3	GAGTCTGCATCATCAGAGACATTAGAGATACGCCTTGCGTCTATTTAGTGGAGCCCTGCGGTTCTTGGTrG	253
SCG3	CTTGTCCAGGATGCCGAGACATTAGAGATACGCCTTGCGTCTATTTAGTGGAGCCTACATCAGCCTCTTrC	253
SCG3	TACTCTGAGTCTTCCGAGACATTAGAGATACGCCTTGCGTCTATTTAGTGGAGCCGTGCTATGCAGGCArG	253
SCG3	AGTGTTAGTGTGCCTGAGACATTAGAGATACGCCTTGCGTCTATTTAGTGGAGCCCAACAGCAGGTGTCrC	253
SLC6A1	TGTCCGTCGGCCACTGCTACTTACGACTCCGAGATTGCGTCTATTTAGTGGAGCCACCTCCGTGGAGATrC	254
SLC6A1	TTGCCACAGAGGTATGCTACTTACGACTCCGAGATTGCGTCTATTTAGTGGAGCCGCACCTCCTCCATTrC	254
SLC6A1	TAACACCACGGAAGAGCTACTTACGACTCCGAGATTGCGTCTATTTAGTGGAGCCTTGCTCCAGGCAGTrG	254
SLC6A1	ATGCTGCAACATCTGGCTACTTACGACTCCGAGATTGCGTCTATTTAGTGGAGCCCCAGTCCAGGACCTrG	254
SLC6A1	TTGTGCCTGATCTGGGCTACTTACGACTCCGAGATTGCGTCTATTTAGTGGAGCCTGCAGAGTTGCTCTrG	254
SOX6	TAGCTCCTCAGAGTGTAGTTATCAGAGTGACTGCGTGCGTCTATTTAGTGGAGCCCGTGACTAGAGTTGrG	255
SOX6	TGCCATTGTTGATGGTAGTTATCAGAGTGACTGCGTGCGTCTATTTAGTGGAGCCAGAAGCAGCAGCAGrC	255
SOX6	TGGCTGCTGTTGCTGTAGTTATCAGAGTGACTGCGTGCGTCTATTTAGTGGAGCCTCCATCAACACCATrG	255
SOX6	TTCAGCCACAGTGGCTAGTTATCAGAGTGACTGCGTGCGTCTATTTAGTGGAGCCCCGGTAGACTCGAGrC	255
SOX6	GCTGTCCGTCTTCATTAGTTATCAGAGTGACTGCGTGCGTCTATTTAGTGGAGCCTCCAGCAAGGCTTCrC	255
SP9	CGGCCAGCATGGCCATAGTTCATACGCGGTAGACATGCGTCTATTTAGTGGAGCCTCTTGTTGCAGGTGrG	256
SP9	CGCTGTTGGCCGCGCTAGTTCATACGCGGTAGACATGCGTCTATTTAGTGGAGCCAGGCCAGGCAGAAGrG	256
SP9	TGGCCGCCGCCACCGTAGTTCATACGCGGTAGACATGCGTCTATTTAGTGGAGCCCCGAGATCATGGCGrC	256
SP9	CGTCCGTGTCGCTGTTAGTTCATACGCGGTAGACATGCGTCTATTTAGTGGAGCCTCTCCAGGTTGCTGrG	256
SP9	AACCGTCTCGGCCTGTAGTTCATACGCGGTAGACATGCGTCTATTTAGTGGAGCCTATGAGATACAGAGrG	256
SST	AGAGCAGTTCTGCCATCTTCGATATGATAGCGTCGTGCGTCTATTTAGTGGAGCCTCTGGCTTGGCTCTrG	257
SST	AGTCTCACTTCATCCTCTTCGATATGATAGCGTCGTGCGTCTATTTAGTGGAGCCGAGCGCTCCAGCTCrC	257
SST	TGAAGGTTCTGCTCGTCTTCGATATGATAGCGTCGTGCGTCTATTTAGTGGAGCCCTTCGCCTCTCGTGrG	257
SST	GCAAGAACCGGTCAGTCTTCGATATGATAGCGTCGTGCGTCTATTTAGTGGAGCCCGGAGTGCATGTCArC	257
SST	GACGGCCAAGGCGATTCTTCGATATGATAGCGTCGTGCGTCTATTTAGTGGAGCCGGCCGAGACGGTGCrC	257
SYT4	TGATGCTCTGCTGTTTCTTCGTGACTCCTCGATAATGCGTCTATTTAGTGGAGCCCCGGAGCGCTGAATrG	258
SYT4	CTGTCCAGGCTAGCGTCTTCGTGACTCCTCGATAATGCGTCTATTTAGTGGAGCCCTCTGGACGACGCGrG	258
SYT4	CTGGAGCCTCTGTCCTCTTCGTGACTCCTCGATAATGCGTCTATTTAGTGGAGCCTCTCTGTTCGCGGTrG	258
SYT4	GCCGCGATCGGAGCCTCTTCGTGACTCCTCGATAATGCGTCTATTTAGTGGAGCCAACTGCTGGTGGCTrG	258
SYT4	CTGTTCCTTCTGCTGTCTTCGTGACTCCTCGATAATGCGTCTATTTAGTGGAGCCTCCAGTGTTCTCCArC	258
TENM3	ACTGACTCAGGTGTGAATAGCGTAAACTCTGACCCTGCGTCTATTTAGTGGAGCCCTGTCCTGCAGCTGrG	259
TENM3	CGTGGATGCACACACAATAGCGTAAACTCTGACCCTGCGTCTATTTAGTGGAGCCTGCAGTGGCACTCGrC	259
TENM3	GTCTTCTTCCATTGCAATAGCGTAAACTCTGACCCTGCGTCTATTTAGTGGAGCCGGCAGGAGATGCTGrC	259
TENM3	CTGCCATTATGTCATAATAGCGTAAACTCTGACCCTGCGTCTATTTAGTGGAGCCGTGTTGTCCACCGGrC	259
TENM3	CCTGCCTGCCTGAAGAATAGCGTAAACTCTGACCCTGCGTCTATTTAGTGGAGCCGAACCTACTGAACArG	259
TNC	CCTTGGTCGTTGCAGAATAGTATAAAGTCGCGCCCTGCGTCTATTTAGTGGAGCCCCATCCACACACTTrG	260
TNC	TGGTCTCCACCAGAAAATAGTATAAAGTCGCGCCCTGCGTCTATTTAGTGGAGCCACTGTCAGCTCAGTrG	260
TNC	CTAACTCCATAGAGCAATAGTATAAAGTCGCGCCCTGCGTCTATTTAGTGGAGCCGAGCGCCGTCCACTrG	260
TNC	TCTCAGATCCACACGAATAGTATAAAGTCGCGCCCTGCGTCTATTTAGTGGAGCCTGTCTCACCTCTGTrC	260
TNC	AAGCGTTGGTCAGTAAATAGTATAAAGTCGCGCCCTGCGTCTATTTAGTGGAGCCCCACCTAGATGGAGrC	260
VSTM2A	CTACTCAGTGGAGTCAATAGTCGAAACTGCTAGGCTGCGTCTATTTAGTGGAGCCACTGGCAGCATTCTrG	261
VSTM2A	AACCTCTTGGTCCTCAATAGTCGAAACTGCTAGGCTGCGTCTATTTAGTGGAGCCTGTCACCTCAGCTCrC	261
VSTM2A	CTGGTGTAATGCTGGAATAGTCGAAACTGCTAGGCTGCGTCTATTTAGTGGAGCCCTACTGGCTGAAGTrG	261
VSTM2A	AGAGTGGCTGTTAGCAATAGTCGAAACTGCTAGGCTGCGTCTATTTAGTGGAGCCGGCCTGCATTCGCCrG	261
VSTM2A	GTGCCGTCGCTCTCCAATAGTCGAAACTGCTAGGCTGCGTCTATTTAGTGGAGCCACTGTGCTTATCTTrC	261
WNT7B	TGCTGCTGCCTCTGGACGTTAATAAGAACTCGCCCTGCGTCTATTTAGTGGAGCCTGCTGTTCTCGCTGrC	262
WNT7B	CATACGTGAAGGCAGACGTTAATAAGAACTCGCCCTGCGTCTATTTAGTGGAGCCCGGCAGCAGTAATGrG	262
WNT7B	CTCCACCTGCACTGCACGTTAATAAGAACTCGCCCTGCGTCTATTTAGTGGAGCCACTGGCTCGTACCArC	262
WNT7B	TACTGGTGTGTGTTGACGTTAATAAGAACTCGCCCTGCGTCTATTTAGTGGAGCCTGCCACACCTTGGTrG	262
WNT7B	TCTGTCCGCTCGCTAACGTTAATAAGAACTCGCCCTGCGTCTATTTAGTGGAGCCTTGCAGGTGAACACrC	262
WT1	GCGCAGTTGCTGTTGACGTTACTAAACCACACTGGTGCGTCTATTTAGTGGAGCCCTGCTCACCGGCATrG	263
WT1	CTGGCTCTCCAGGCAACGTTACTAAACCACACTGGTGCGTCTATTTAGTGGAGCCGTTGCGAATGGCTTrG	263
WT1	GACATCTTGTATGCCACGTTACTAAACCACACTGGTGCGTCTATTTAGTGGAGCCTCCTGGCACTCGTCrG	263
WT1	GCTTGTTGCAGCCGGACGTTACTAAACCACACTGGTGCGTCTATTTAGTGGAGCCACAGCTTGAAGTATrC	263
WT1	GTGCATGTTGTGGTGACGTTACTAAACCACACTGGTGCGTCTATTTAGTGGAGCCGGTCATGTTCCTCTrG	263
ZFHX3	CCGAGCTGGTCAGCCACGTTATACCACCAACTAGGTGCGTCTATTTAGTGGAGCCTTGGAGTCTTCAGArG	264
ZFHX3	AGCCTCCACTCGTTGACGTTATACCACCAACTAGGTGCGTCTATTTAGTGGAGCCATGGCCACACACTTrC	264
ZFHX3	CTGTTGCTGTTGCTGACGTTATACCACCAACTAGGTGCGTCTATTTAGTGGAGCCCAAGGTCTGAGCTTrG	264
ZFHX3	CAGTGTTCGAGGTGAACGTTATACCACCAACTAGGTGCGTCTATTTAGTGGAGCCGGAGGATGGACTCArG	264
ZFHX3	GTCTGTTGGCATCGAACGTTATACCACCAACTAGGTGCGTCTATTTAGTGGAGCCCTCCTCCGAATAGTrC	264
AQP4	TGCTGCTGCGAGCGGACGTTCGTAAATAAGAGGCCTGCGTCTATTTAGTGGAGCCGTCGTGCACACTTArC	265
AQP4	CAGTGGCTTCTCTGAACGTTCGTAAATAAGAGGCCTGCGTCTATTTAGTGGAGCCGACCATGTCTACAGrG	265
AQP4	TAGAGGATGCCAGCTACGTTCGTAAATAAGAGGCCTGCGTCTATTTAGTGGAGCCGGTGGTGTGATGAGrG	265
AQP4	AGGCTGCTCTCTGCTACGTTCGTAAATAAGAGGCCTGCGTCTATTTAGTGGAGCCTGTGGAGTCGCTGGrC	265
AQP4	ACAGCTGCCTTCACCACGTTCGTAAATAAGAGGCCTGCGTCTATTTAGTGGAGCCTGATGCCACTACCArC	265
CCL4	GAGCTCGGAGGTCTCAGTAACAGTCGTGAACATCGTGCGTCTATTTAGTGGAGCCTGGAGAGTGCAAGTrG	266
CCL4	CTTCATGTCAGCTGGAGTAACAGTCGTGAACATCGTGCGTCTATTTAGTGGAGCCGGCAGCCACAGAGArC	266
CCL4	AGTTCAGTTCCAGCTAGTAACAGTCGTGAACATCGTGCGTCTATTTAGTGGAGCCCCATCCTGGTGCATrC	266
CCL4	CTCTCCATGTCACAGAGTAACAGTCGTGAACATCGTGCGTCTATTTAGTGGAGCCCAGTCTCTCAGGTArG	266
CCNO	TGCAGCTCCAGGAGGATCTGTATAGACAAACCGCGTGCGTCTATTTAGTGGAGCCTACTCGCGGAAGGTrC	267
CCNO	GCCTCGAAGGAGTACATCTGTATAGACAAACCGCGTGCGTCTATTTAGTGGAGCCACGGTCAGGCAGAGrC	267
CCNO	TTACAGAGCTGCTGCATCTGTATAGACAAACCGCGTGCGTCTATTTAGTGGAGCCACGATGCACTCCAGrG	267
CCNO	AGGCTGATCTCCGCTATCTGTATAGACAAACCGCGTGCGTCTATTTAGTGGAGCCAAGGCGTAGTCGGCrC	267
COL1A1	ACGCAGATCTGGCACATCTGTGCAACCATAGTACCTGCGTCTATTTAGTGGAGCCTTGCCGCTGTCGCArG	268
COL1A1	GCAGCACCAACAGCGATCTGTGCAACCATAGTACCTGCGTCTATTTAGTGGAGCCTCACCGTCCTTACCrG	268
COL1A1	AAGTCGAAGCCGCCGATCTGTGCAACCATAGTACCTGCGTCTATTTAGTGGAGCCTGAGGCAGGAAGCTrG	268
COL1A1	CCGTGGCACATCTTCATCTGTGCAACCATAGTACCTGCGTCTATTTAGTGGAGCCCCGCTCTTCCAGTCrG	268
COL1A1	AGGTTGCCGGTGTCGATCTGTGCAACCATAGTACCTGCGTCTATTTAGTGGAGCCAGCAGAGCCTTCTTrC	268
HBA1	GTTGCACCTCTGTGTATCTTAATAACGTGTCCGCCTGCGTCTATTTAGTGGAGCCGCGGACAGCACCATrG	269
HBA1	TGACAGATCGAAGTGATCTTAATAACGTGTCCGCCTGCGTCTATTTAGTGGAGCCCTGAGCGGAGCCGTrG	269
HBA1	AAGGCAGCCACTACCATCTTAATAACGTGTCCGCCTGCGTCTATTTAGTGGAGCCTTGGCAGCCTCGATrC	269
HBA1	CACCACCAGGAAGCAATCTTAATAACGTGTCCGCCTGCGTCTATTTAGTGGAGCCGTGGTGGATGGCCArC	269
HBA1	CGTCTTAACGGTACTATCTTAATAACGTGTCCGCCTGCGTCTATTTAGTGGAGCCCTCTAGCCACCGTGrC	269
ISLR2	TGAGCAACACGCAGCCAGTCGATACACAGCACTATTGCGTCTATTTAGTGGAGCCGCTCCTAAGTGCCGrC	270
ISLR2	CCGTGATCTTGTTGGCAGTCGATACACAGCACTATTGCGTCTATTTAGTGGAGCCAGCGCCGCTGCAGArG	270
ISLR2	CGAGGTCTGGTTGCTCAGTCGATACACAGCACTATTGCGTCTATTTAGTGGAGCCCACAGCCACGTTGArC	270
ISLR2	TGGCACCACGTGGCGCAGTCGATACACAGCACTATTGCGTCTATTTAGTGGAGCCTACTTGGAGAGGAGrG	270
ISLR2	TGGCTGCTACGCTCTCAGTCGATACACAGCACTATTGCGTCTATTTAGTGGAGCCACTCCGCCATGGAGrC	270
LAMA4	CCGGTCACTTCATCGCAGTCGCTACCAACTTATGATGCGTCTATTTAGTGGAGCCCAGTTGCGACACTGrG	271
LAMA4	CAGGTCTGACAGCTTCAGTCGCTACCAACTTATGATGCGTCTATTTAGTGGAGCCGCCTAATGCCTCCTrC	271
LAMA4	CTGAGTCGTGCTGGACAGTCGCTACCAACTTATGATGCGTCTATTTAGTGGAGCCCGCTGTCGTAGGCArG	271
LAMA4	AGGTGCTCCTCCAATCAGTCGCTACCAACTTATGATGCGTCTATTTAGTGGAGCCCTGTAAGACCTCCGrC	271
LAMA4	CGTGTAGTCAGGCTGCAGTCGCTACCAACTTATGATGCGTCTATTTAGTGGAGCCCCAATGAAGGAGTTrG	271
OLIG2	AGCTGGACACGGTGCCGTCAGTAATACGAGCTACATGCGTCTATTTAGTGGAGCCAATCGCTCTGCGTCrG	272
OLIG2	TTCTTGTCCTTCTTGCGTCAGTAATACGAGCTACATGCGTCTATTTAGTGGAGCCGGCTCCGTCATCTGrC	272
OLIG2	GAGGCGGACGAGGCCCGTCAGTAATACGAGCTACATGCGTCTATTTAGTGGAGCCTTGTCCTTCTTGGArG	272
OLIG2	GTGGTTAGAGGCGGCCGTCAGTAATACGAGCTACATGCGTCTATTTAGTGGAGCCTTACGAACTTCCAArC	272
PDGFRA	TTCGCTGTCTCCAGAGAGACGTGACAGTAGTTACCTGCGTCTATTTAGTGGAGCCGTACTGCCAGCTCArC	273
PDGFRA	TACGATGGTCTCGCCGAGACGTGACAGTAGTTACCTGCGTCTATTTAGTGGAGCCGACCACACAAGTTArC	273
PDGFRA	TGCCTGCCAGCAGAGGAGACGTGACAGTAGTTACCTGCGTCTATTTAGTGGAGCCAAGCACCTCACCGTrC	273
PDGFRA	ACGGTGTACGCAATTGAGACGTGACAGTAGTTACCTGCGTCTATTTAGTGGAGCCACGAGCTGCCAAGTrC	273
PDGFRA	AGCCTCTGCTCATCAGAGACGTGACAGTAGTTACCTGCGTCTATTTAGTGGAGCCCCACTGTCAGCACTrC	273
PLP1	TCGGTGCCGGTGAGGGAGACTTTACTAGACGAGCATGCGTCTATTTAGTGGAGCCGTCTCAATGAGCTGrC	274
PLP1	CGAAGTTGTAAGTGGGAGACTTTACTAGACGAGCATGCGTCTATTTAGTGGAGCCTCAGCTTGAGGACGrG	274
PLP1	AAGGAGGCTGTTCCAGAGACTTTACTAGACGAGCATGCGTCTATTTAGTGGAGCCCCGTAGAGGAAGAArG	274
PLP1	TCAGGACATAGGTAAGAGACTTTACTAGACGAGCATGCGTCTATTTAGTGGAGCCGGAGCCAGACGATGrG	274
PLP1	CTGGCAGTGGTCTTGGAGACTTTACTAGACGAGCATGCGTCTATTTAGTGGAGCCCACAGCGTGCCGATrG	274
RSPH1	CGACATGCTGCTGCCGCTAGAAGTTCGTCGAGTATTGCGTCTATTTAGTGGAGCCTTCCTCGCTCAGGTrC	275
RSPH1	TCACCATCGTACTCCGCTAGAAGTTCGTCGAGTATTGCGTCTATTTAGTGGAGCCCCTTCAGAATTGCGrC	275
RSPH1	TTCTCCTTCCTGGATGCTAGAAGTTCGTCGAGTATTGCGTCTATTTAGTGGAGCCGTGGATAAGCTCTGrC	275
RSPH1	TCTTCTCCTTCTTCGGCTAGAAGTTCGTCGAGTATTGCGTCTATTTAGTGGAGCCGCAGTTCCTTGGTArC	275
RSPH1	TTCCTCTGATTCCTCGCTAGAAGTTCGTCGAGTATTGCGTCTATTTAGTGGAGCCATCCAATTACTCTGrC	275
RTN1	AAGGAGCTGTCAGCCGCTAGATGACGATCAGGTACTGCGTCTATTTAGTGGAGCCATCAAGGAGGTGTArG	276
RTN1	AGTCTGGATCGTGTTGCTAGATGACGATCAGGTACTGCGTCTATTTAGTGGAGCCGGCTCTCATCTTCCrG	276
RTN1	TACCAGAGGATGGTGGCTAGATGACGATCAGGTACTGCGTCTATTTAGTGGAGCCAGCCTGATGGTTCTrG	276
RTN1	ATGTCGGAGGCTCAGGCTAGATGACGATCAGGTACTGCGTCTATTTAGTGGAGCCCGGTGCTGACAGCArG	276
RTN1	GCCTGTAGGACTGATGCTAGATGACGATCAGGTACTGCGTCTATTTAGTGGAGCCTCAGTCTTCTGCACrG	276
TOP2A	CAGGCTTCTTAGGCAGCTAGGTGACAGTATGCTATTGCGTCTATTTAGTGGAGCCCCTTCTTAGCAGCArG	277
TOP2A	TCCACGTAGCTGCGAGCTAGGTGACAGTATGCTATTGCGTCTATTTAGTGGAGCCTCCTTCAGATAGAGrG	277
TOP2A	ACTCCGGCTCCACACGCTAGGTGACAGTATGCTATTGCGTCTATTTAGTGGAGCCTTATAGGCATGTACrC	277
TOP2A	AGCTGATTCTTCACCGCTAGGTGACAGTATGCTATTGCGTCTATTTAGTGGAGCCTGGTCCGGTAGCTGrC	277
TOP2A	AGGTACCAAGTGGCAGCTAGGTGACAGTATGCTATTGCGTCTATTTAGTGGAGCCGGAAGTGCTGTCCGrC	277
VWF	TCTCTTGAGACCACCGTAGTACACGGAGTGATCCTTGCGTCTATTTAGTGGAGCCTTGGCTTGCATGAGrC	278
VWF	GACAGTCTTCTGGTCGTAGTACACGGAGTGATCCTTGCGTCTATTTAGTGGAGCCCAACTGCACACACTrG	278
VWF	CAGCCACAAGTCTCTGTAGTACACGGAGTGATCCTTGCGTCTATTTAGTGGAGCCGGACACATCCATCGrG	278
VWF	CAAGCTGCAGGCCAAGTAGTACACGGAGTGATCCTTGCGTCTATTTAGTGGAGCCCAGGATTGGTCAGArG	278
VWF	TTGTTCGTATGGCTGGTAGTACACGGAGTGATCCTTGCGTCTATTTAGTGGAGCCGGATCGCTACTGTGrG	278
NRXN3	AACTGGAGCTGGATGGTAGTACGAGCTGAGACTCTTGCGTCTATTTAGTGGAGCCGCACAGTCCACACTrG	279
NRXN3	ATGCCATGCGTTGTCGTAGTACGAGCTGAGACTCTTGCGTCTATTTAGTGGAGCCCGTCACCTTAACGTrC	279
NRXN3	TTCGTCCATCGATGAGTAGTACGAGCTGAGACTCTTGCGTCTATTTAGTGGAGCCGCCGGATGTTCTTGrC	279
NRXN3	AGGCGCAGAGTGTCAGTAGTACGAGCTGAGACTCTTGCGTCTATTTAGTGGAGCCCCTCCATCCAGCTCrC	279
ADGRL2	AAGAGAGCTCTCTCCGTTAGAGTACGCTAGTTGCATGCGTCTATTTAGTGGAGCCTGGAGTAGCCTTCArC	280
ADGRL2	GTACAAGACACCACAGTTAGAGTACGCTAGTTGCATGCGTCTATTTAGTGGAGCCCACTGACCGGACAArC	280
ADGRL2	AATCGAGTTGCCTCCGTTAGAGTACGCTAGTTGCATGCGTCTATTTAGTGGAGCCGCTTGCAGAGAGCTrG	280
ADGRL2	GAATGTCGGAAGCATGTTAGAGTACGCTAGTTGCATGCGTCTATTTAGTGGAGCCCCACCACAGCAGTArG	280
ADGRL2	CTGTCAGCTGTGAGAGTTAGAGTACGCTAGTTGCATGCGTCTATTTAGTGGAGCCGGTCGTCAGCCTCGrG	280
CTCF	CGGAGAAGACGCAGGGTTAGATCATAGTCACCGCGTGCGTCTATTTAGTGGAGCCTCCGGTACACCATGrC	281
CTCF	CAGTCTGTAGGCGGCGTTAGATCATAGTCACCGCGTGCGTCTATTTAGTGGAGCCGCCGTAAGTGTCTTrC	281
CTCF	CTTCTCCAGTCTGCAGTTAGATCATAGTCACCGCGTGCGTCTATTTAGTGGAGCCGCACAGTCTGCTCTrG	281
CTCF	GTTCCACGGTCCATTGTTAGATCATAGTCACCGCGTGCGTCTATTTAGTGGAGCCCTGTGTCTTGCTGTrG	281
CTCF	CTAACTGCCGCAAGCGTTAGATCATAGTCACCGCGTGCGTCTATTTAGTGGAGCCCTTGTTGCAGGTAArC	281
EPHA3	AGCTTGAGAATCCGGTAGTTTCCACTGACTCTACGTGCGTCTATTTAGTGGAGCCCGGACTTCGGTATTrC	282
EPHA3	AGAATAACAGATGTCTAGTTTCCACTGACTCTACGTGCGTCTATTTAGTGGAGCCGGCCAGCTCCAGTCrC	282
EPHA3	ATGGCAACTGCAGCTTAGTTTCCACTGACTCTACGTGCGTCTATTTAGTGGAGCCACCGTGAGGAGAATrG	282
EPHA3	CCAAGACAGAGACACTAGTTTCCACTGACTCTACGTGCGTCTATTTAGTGGAGCCGTGCTCAGGCTCCTrG	282
EPHA3	ACCTGCCGTGCGGAATAGTTTCCACTGACTCTACGTGCGTCTATTTAGTGGAGCCACCATTGAGCCAATrC	282
NSG1	TATGATCGTACTTGTTAGTTTCGACTCGTATGCACTGCGTCTATTTAGTGGAGCCATCCTTCTGGACAGrG	283
NSG1	TCTTGTTCAGAGTAGTAGTTTCGACTCGTATGCACTGCGTCTATTTAGTGGAGCCCCTCGAGCATTGGArG	283
NSG1	TAGTTATGGCTGTGGTAGTTTCGACTCGTATGCACTGCGTCTATTTAGTGGAGCCAACAAGAGATCACTrC	283
NSG1	AACATCCATCACTAGTAGTTTCGACTCGTATGCACTGCGTCTATTTAGTGGAGCCTCTTACGCTATCCTrC	283
NSG1	GTGCATCCACAATACTAGTTTCGACTCGTATGCACTGCGTCTATTTAGTGGAGCCCAATGGAACTTGAArC	283
ALDH1A2	ATCTGCCTTCACCTCTGACATTTCTCCACGAGTACTGCGTCTATTTAGTGGAGCCCATCAGAGCGGCAGrG	284
ALDH1A2	AGCAATCTTCCATGCTGACATTTCTCCACGAGTACTGCGTCTATTTAGTGGAGCCGCAGCACAGAGCTGrG	284
ALDH1A2	AGTGCAGCATTGACCTGACATTTCTCCACGAGTACTGCGTCTATTTAGTGGAGCCAATCCTTGAGCCTGrC	284
ALDH1A2	TGCAGATGGCAAGCTTGACATTTCTCCACGAGTACTGCGTCTATTTAGTGGAGCCGGCTCACAAGTAGArG	284
ALDH1A2	TCTTCTGCACTATGTTGACATTTCTCCACGAGTACTGCGTCTATTTAGTGGAGCCGGTGGCACGATGTGrC	284
RGMA	AGACGTCACTGGAGGTGACCGTGGGAGTTACTATCTGCGTCTATTTAGTGGAGCCGAGGATCTTGCATGrG	285
RGMA	GAAGGTGTCCGTGAATGACCGTGGGAGTTACTATCTGCGTCTATTTAGTGGAGCCCACCTTGCAGGTCTrG	285
RGMA	TAAGTGAAGGCCTCATGACCGTGGGAGTTACTATCTGCGTCTATTTAGTGGAGCCGCAGTGGCCGACTCrG	285
RGMA	CAGCGCTGTCATCTTTGACCGTGGGAGTTACTATCTGCGTCTATTTAGTGGAGCCCCATCTCTCCTTGTrC	285
RGMA	CACCTCCTCCGGCATTGACCGTGGGAGTTACTATCTGCGTCTATTTAGTGGAGCCCTCCACAGCGTTGArC	285
RP9	GAGCAGGAAGACAACAATCCCTGAAACTAGACTCGTGCGTCTATTTAGTGGAGCCGGACATTAGCGCGGrC	286
RP9	TGGAGCTTCTGGAGCAATCCCTGAAACTAGACTCGTGCGTCTATTTAGTGGAGCCAAGGACTCCAGGTGrC	286
RP9	TATGCAGTCTTCTGGAATCCCTGAAACTAGACTCGTGCGTCTATTTAGTGGAGCCGCCTGGTACATCAGrG	286
RP9	GAGCTGCTTCAGCTGAATCCCTGAAACTAGACTCGTGCGTCTATTTAGTGGAGCCGGTGGAATCCTCAArG	286
RP9	CAGTCACGTTGAGCTAATCCCTGAAACTAGACTCGTGCGTCTATTTAGTGGAGCCGAACTGTGCCTACTrG	286
WBSCR17	AGCTCTATGTTCTCCAATCGGCTAAACTATACCCGTGCGTCTATTTAGTGGAGCCCACACCTTGATGCCrG	287
WBSCR17	CACCGTTCTGGATGAAATCGGCTAAACTATACCCGTGCGTCTATTTAGTGGAGCCCCTTGTTCAGGATGrG	287
WBSCR17	AGATCGATGCCGGCCAATCGGCTAAACTATACCCGTGCGTCTATTTAGTGGAGCCCAGCTGCGAAGGATrC	287
WBSCR17	TGTGCAATGCTCAGGAATCGGCTAAACTATACCCGTGCGTCTATTTAGTGGAGCCAGGCTGGCAGCCTGrC	287
WBSCR17	ACATCAGCACATCCAAATCGGCTAAACTATACCCGTGCGTCTATTTAGTGGAGCCCTCAGCCTCTTGCArC	287
ZEB2	TAGCTTGTCCTCCTCACGTTGTGAAAGGTGTCATCTGCGTCTATTTAGTGGAGCCGTCTTCAGCGATGTrG	288
ZEB2	ATTCTTCTCGTGGCGACGTTGTGAAAGGTGTCATCTGCGTCTATTTAGTGGAGCCCGAGAAGTTCTCCTrC	288
ZEB2	AGTCTGTGGTTAAGCACGTTGTGAAAGGTGTCATCTGCGTCTATTTAGTGGAGCCTGAGCTGTCTCCTCrG	288
ZEB2	CTCCTCAGAAGAGAAACGTTGTGAAAGGTGTCATCTGCGTCTATTTAGTGGAGCCAGGCTCAGCCTGAArG	288
ZEB2	TCTCGGCATGCTCTCACGTTGTGAAAGGTGTCATCTGCGTCTATTTAGTGGAGCCTTCGCTCTCGCCGTrC	288
AQP1	TCAGCCACCACCGCCACGTTTCGACACTAACAGAGTGCGTCTATTTAGTGGAGCCATCATGGCGAGGAArC	289
AQP1	TCGCGATGGATAACCACGTTTCGACACTAACAGAGTGCGTCTATTTAGTGGAGCCCGCTCTGCGCCATGrG	289
AQP1	AGCTCAGCAGGAGGCACGTTTCGACACTAACAGAGTGCGTCTATTTAGTGGAGCCAGATGCTGATCTGGrC	289
AQP1	GTGGCAAGAACGCACACGTTTCGACACTAACAGAGTGCGTCTATTTAGTGGAGCCCTTCTCCGGTCTGTrG	289
AQP1	CGATCAGTCAGGTCAACGTTTCGACACTAACAGAGTGCGTCTATTTAGTGGAGCCGTCCACACCTTCACrG	289
